# The NADPH oxidase NOX2 is a marker of adverse prognosis involved in chemoresistance of Acute Myeloid Leukemias

**DOI:** 10.1101/2021.03.04.433871

**Authors:** Paolillo Rosa, Boulanger Mathias, Gâtel Pierre, Gabellier Ludovic, Tempé Denis, Hallal Rawan, De Toledo Marion, Moreaux Jérome, Baik Hayeon, Elise Gueret, Récher Christian, Sarry Jean-Emmanuel, Cartron Guillaume, Piechaczyk Marc, Bossis Guillaume

## Abstract

Resistance to chemotherapeutic drugs is a major cause of treatment failure in Acute Myeloid Leukemias (AML). To better characterize the mechanisms of chemoresistance, we first identified genes whose expression is dysregulated in AML cells resistant to daunorubicin (DNR) or cytarabine (Ara-C), the main drugs used for the induction therapy. The genes found activated are mostly linked to immune signaling and inflammation. Among them, we identified a strong up-regulation of the NOX2 NAPDH oxidase subunit genes (*CYBB*, *CYBA*, *NCF1*, *NCF2*, *NCF4* and *RAC2*). The ensuing increase in NADPH oxidase activity, which is particularly strong in DNR-resistant cells, participates in the acquisition and/or maintenance of resistance to DNR. In addition, analyzing gp91^phox^ (*CYBB*-encoded Nox2 catalytic sub-unit) expression at the surface of leukemic blasts from 74 patients at diagnosis showed that NOX2 is generally more expressed and active in leukemic cells from the FAB M4/M5 subtypes compared to FAB M0-M2 ones. Using a gene expression-based score we demonstrate that high NOX2 subunit genes expression is a marker of adverse prognosis, independent of the cytogenetic-based risk classification, in AML patients.
