## Supplementary Table 2 for "The NADPH oxidase NOX2 is a marker of adverse prognosis involved in chemoresistance of Acute Myeloid Leukemias"

### Sheet: DNR-R UP
Analysis Type:	PANTHER Overrepresentation Test (Released 20200728)
Annotation Version and Release Date:	Reactome version 65 Released 2020-11-17
Analyzed List:	Client Text Box Input (Homo sapiens)
Reference List:	Homo sapiens (all genes in database)
Test Type:	FISHER
Correction:	FDR
Reactome pathways	Homo sapiens - refence list (20595)	DNR-R UP genes (400)	DNR-R UP genes (expected)	DNR-R UP genes (over/under)	DNR-R UP genes (fold Enrichment)	DNR-R UP genes (raw P-value)	DNR-R UP genes (FDR)
Immune System (R-HSA-168256)	2158	104	41.91	+	2.48	5.42E-18	1.24E-14
Neutrophil degranulation (R-HSA-6798695)	478	45	9.28	+	4.85	2.56E-17	2.92E-14
Innate Immune System (R-HSA-168249)	1105	60	21.46	+	2.80	1.93E-12	1.47E-09
Cytokine Signaling in Immune system (R-HSA-1280215)	823	44	15.98	+	2.75	3.61E-09	2.06E-06
Signaling by Interleukins (R-HSA-449147)	447	30	8.68	+	3.46	1.22E-08	5.59E-06
Interleukin-4 and Interleukin-13 signaling (R-HSA-6785807)	111	14	2.16	+	6.49	1.19E-07	4.54E-05
Hemostasis (R-HSA-109582)	669	35	12.99	+	2.69	2.58E-07	8.42E-05
Interleukin-10 signaling (R-HSA-6783783)	45	9	.87	+	10.30	7.54E-07	2.15E-04
Regulation of Insulin-like Growth Factor (IGF) transport and uptake by Insulin-like Growth Factor Binding Proteins (IGFBPs) (R-HSA-381426)	124	12	2.41	+	4.98	1.18E-05	2.98E-03
Post-translational protein phosphorylation (R-HSA-8957275)	107	11	2.08	+	5.29	1.62E-05	3.69E-03
RHO GTPases Activate NADPH Oxidases (R-HSA-5668599)	24	6	.47	+	12.87	1.86E-05	3.86E-03
Platelet activation, signaling and aggregation (R-HSA-76002)	259	17	5.03	+	3.38	2.44E-05	4.28E-03
G alpha (i) signalling events (R-HSA-418594)	402	22	7.81	+	2.82	2.40E-05	4.57E-03
Unclassified (UNCLASSIFIED)	9941	151	193.08	-	.78	3.24E-05	5.28E-03
Cross-presentation of particulate exogenous antigens (phagosomes) (R-HSA-1236973)	8	4	.16	+	25.74	5.69E-05	8.67E-03
Metabolism of RNA (R-HSA-8953854)	661	1	12.84	-	.08	6.51E-05	9.29E-03
Platelet degranulation (R-HSA-114608)	127	11	2.47	+	4.46	6.92E-05	9.30E-03
Activation of Matrix Metalloproteinases (R-HSA-1592389)	33	6	.64	+	9.36	8.83E-05	1.12E-02
Response to elevated platelet cytosolic Ca2+ (R-HSA-76005)	132	11	2.56	+	4.29	9.55E-05	1.15E-02
Class A/1 (Rhodopsin-like receptors) (R-HSA-373076)	330	18	6.41	+	2.81	1.36E-04	1.55E-02
Pyrimidine catabolism (R-HSA-73621)	11	4	.21	+	18.72	1.50E-04	1.63E-02
Smooth Muscle Contraction (R-HSA-445355)	39	6	.76	+	7.92	2.00E-04	1.99E-02
Signal Transduction (R-HSA-162582)	2728	80	52.98	+	1.51	1.94E-04	2.01E-02
Extracellular matrix organization (R-HSA-1474244)	299	16	5.81	+	2.76	3.87E-04	3.68E-02
Olfactory Signaling Pathway (R-HSA-381753)	432	0	8.39	-	< 0.01	4.84E-04	4.42E-02
GPCR ligand binding (R-HSA-500792)	462	21	8.97	+	2.34	5.04E-04	4.43E-02

### Sheet: DNR-R DOWN
Analysis Type:	PANTHER Overrepresentation Test (Released 20200728)
Annotation Version and Release Date:	Reactome version 65 Released 2020-11-17
Analyzed List:	Client Text Box Input (Homo sapiens)
Reference List:	Homo sapiens (all genes in database)
Test Type:	FISHER
Correction:	FDR
Reactome pathways	Homo sapiens - reference list (20595)	DNR-R DOWN gene (276)	DNR-R DOWN gene (expected)	DNR-R DOWN gene (over/under)	DNR-R DOWN gene (fold Enrichment)	DNR-R DOWN gene (raw P-value)	DNR-R DOWN gene (FDR)
Generic Transcription Pathway (R-HSA-212436)	1196	48	16.03	+	2.99	1.89E-11	4.31E-08
RNA Polymerase II Transcription (R-HSA-73857)	1318	49	17.66	+	2.77	1.47E-10	1.68E-07
Gene expression (Transcription) (R-HSA-74160)	1451	49	19.45	+	2.52	4.31E-09	3.28E-06

### Sheet: Ara-R UP
Analysis Type:	PANTHER Overrepresentation Test (Released 20200728)
Annotation Version and Release Date:	Reactome version 65 Released 2020-11-17
Analyzed List:	Client Text Box Input (Homo sapiens)
Reference List:	Homo sapiens (all genes in database)
Test Type:	FISHER
Correction:	FDR
Reactome pathways	Homo sapiens - Reference list (20595)	ARA-R UP genes (253)	ARA-R UP genes (expected)	ARA-R UP genes (over/under)	ARA-R UP genes (fold Enrichment)	ARA-R UP genes (raw P-value)	ARA-R UP genes (FDR)
Immune System (R-HSA-168256)	2158	63	26.51	+	2.38	9.25E-11	2.11E-07
Neutrophil degranulation (R-HSA-6798695)	478	22	5.87	+	3.75	2.20E-07	2.51E-04
Cytokine Signaling in Immune system (R-HSA-1280215)	823	27	10.11	+	2.67	5.27E-06	4.01E-03
Innate Immune System (R-HSA-168249)	1105	32	13.57	+	2.36	8.99E-06	5.13E-03
Class A/1 (Rhodopsin-like receptors) (R-HSA-373076)	330	15	4.05	+	3.70	2.26E-05	1.03E-02
GPCR ligand binding (R-HSA-500792)	462	17	5.68	+	3.00	8.36E-05	2.73E-02
Unclassified (UNCLASSIFIED)	9941	91	122.12	-	.75	1.05E-04	3.01E-02
Post-translational protein phosphorylation (R-HSA-8957275)	107	8	1.31	+	6.09	8.14E-05	3.10E-02
Synthesis of Lipoxins (LX) (R-HSA-2142700)	6	3	.07	+	40.70	1.41E-04	3.57E-02
Signaling by Interleukins (R-HSA-449147)	447	16	5.49	+	2.91	1.83E-04	4.18E-02
Regulation of Insulin-like Growth Factor (IGF) transport and uptake by Insulin-like Growth Factor Binding Proteins (IGFBPs) (R-HSA-381426)	124	8	1.52	+	5.25	2.13E-04	4.41E-02

### Sheet: ARA-R DOWN
Analysis Type:	PANTHER Overrepresentation Test (Released 20200728)
Annotation Version and Release Date:	Reactome version 65 Released 2020-11-17
Analyzed List:	Client Text Box Input (Homo sapiens)
Reference List:	Homo sapiens (all genes in database)
Test Type:	FISHER
Correction:	FDR
Reactome pathways	Homo sapiens - Reference list (20595)	ARA-R DOWN gene (131)	ARA-R DOWN gene (expected)	ARA-R DOWN gene (over/under)	ARA-R DOWN gene (fold Enrichment)	ARA-R DOWN gene (raw P-value)	ARA-R DOWN gene (FDR)

### Sheet: ARA-R+DNR-R UP common
Analysis Type:	PANTHER Overrepresentation Test (Released 20200728)
Annotation Version and Release Date:	Reactome version 65 Released 2020-11-17
Analyzed List:	Client Text Box Input (Homo sapiens)
Reference List:	Homo sapiens (all genes in database)
Test Type:	FISHER
Correction:	FDR
Reactome pathways	Homo sapiens - reference list (20595)	ARA-R+DNR-R UP common gene (117)	ARA-R+DNR-R UP common gene (expected)	ARA-R+DNR-R UP common gene (over/under)	ARA-R+DNR-R UP common gene (fold Enrichment)	ARA-R+DNR-R UP common gene (raw P-value)	ARA-R+DNR-R UP common gene (FDR)
Neutrophil degranulation (R-HSA-6798695)	478	18	2.72	+	6.63	3.69E-10	8.42E-07
Immune System (R-HSA-168256)	2158	36	12.26	+	2.94	1.97E-09	2.25E-06
Post-translational protein phosphorylation (R-HSA-8957275)	107	8	.61	+	13.16	2.91E-07	2.22E-04
Regulation of Insulin-like Growth Factor (IGF) transport and uptake by Insulin-like Growth Factor Binding Proteins (IGFBPs) (R-HSA-381426)	124	8	.70	+	11.36	8.37E-07	4.78E-04
Innate Immune System (R-HSA-168249)	1105	21	6.28	+	3.35	1.22E-06	5.57E-04
Signaling by Interleukins (R-HSA-449147)	447	11	2.54	+	4.33	5.80E-05	2.21E-02
GPCR ligand binding (R-HSA-500792)	462	11	2.62	+	4.19	7.73E-05	2.52E-02
Smooth Muscle Contraction (R-HSA-445355)	39	4	.22	+	18.05	1.01E-04	2.87E-02
Class A/1 (Rhodopsin-like receptors) (R-HSA-373076)	330	9	1.87	+	4.80	1.33E-04	3.37E-02
Unclassified (UNCLASSIFIED)	9941	36	56.47	-	.64	1.80E-04	4.11E-02

### Sheet: ARA-R UP only
Analysis Type:	PANTHER Overrepresentation Test (Released 20200728)
Annotation Version and Release Date:	Reactome version 65 Released 2020-11-17
Analyzed List:	Client Text Box Input (Homo sapiens)
Reference List:	Homo sapiens (all genes in database)
Test Type:	FISHER
Correction:	FDR
Reactome pathways	Homo sapiens - Reference list (20595)	ARA-R UP only gene (136)	ARA-R UP only gene (expected)	ARA-R UP only gene (over/under)	ARA-R UP only gene (fold Enrichment)	ARA-R UP only gene (raw P-value)	ARA-R UP only gene (FDR)

### Sheet: DNR-R UP only
Analysis Type:	PANTHER Overrepresentation Test (Released 20200728)
Annotation Version and Release Date:	Reactome version 65 Released 2020-11-17
Analyzed List:	Client Text Box Input (Homo sapiens)
Reference List:	Homo sapiens (all genes in database)
Test Type:	FISHER
Correction:	FDR
Reactome pathways	Homo sapiens - reference list (20595)	DNR-R UP only gene (283)	DNR-R UP only gene (expected)	DNR-R UP only gene (over/under)	DNR-R UP only gene (fold Enrichment)	DNR-R UP only gene (raw P-value)	DNR-R UP only gene (FDR)
Immune System (R-HSA-168256)	2158	68	29.65	+	2.29	9.04E-11	2.06E-07
Neutrophil degranulation (R-HSA-6798695)	478	27	6.57	+	4.11	1.49E-09	1.70E-06
Innate Immune System (R-HSA-168249)	1105	39	15.18	+	2.57	1.08E-07	8.19E-05
Cytokine Signaling in Immune system (R-HSA-1280215)	823	30	11.31	+	2.65	1.92E-06	1.10E-03
Interleukin-10 signaling (R-HSA-6783783)	45	7	.62	+	11.32	6.20E-06	2.83E-03
Hemostasis (R-HSA-109582)	669	25	9.19	+	2.72	9.61E-06	3.66E-03
Activation of Matrix Metalloproteinases (R-HSA-1592389)	33	6	.45	+	13.23	1.32E-05	4.30E-03
Platelet activation, signaling and aggregation (R-HSA-76002)	259	14	3.56	+	3.93	2.34E-05	5.94E-03
Signaling by Interleukins (R-HSA-449147)	447	19	6.14	+	3.09	2.21E-05	6.32E-03
RHO GTPases Activate NADPH Oxidases (R-HSA-5668599)	24	5	.33	+	15.16	4.02E-05	7.65E-03
Pyrimidine catabolism (R-HSA-73621)	11	4	.15	+	26.46	4.01E-05	8.33E-03
Interleukin-4 and Interleukin-13 signaling (R-HSA-6785807)	111	9	1.53	+	5.90	3.83E-05	8.74E-03
