## Supplementary Table 3 for "The NADPH oxidase NOX2 is a marker of adverse prognosis involved in chemoresistance of Acute Myeloid Leukemias"

### Sheet: Patient Follow up
Patient ID	Sex	Patient Age	Sample type	FAB subtype	Cytological analysis-% Blasts	Karyotype	Molecular features	NPM1	FLT3 dup	CEBPA	ELN2017	gp91 blasts (CD45/SSC)
14020	F	79	diagnosis	M1	0.36	not done	not done	?	?	?	?	323
14021	M	55	diagnosis	M4	0.41	46,XY,del(9)(q13q33)[11]/46,XY[9]	FLT3-ITD (allelic ratio unknown)	0	1	0	A	65
14023	M	61	diagnosis	M6	7% + 55% erythroblasts	46,XY[20]	FLT3 / NPM1 / CEBPA : not mutated	0	0	0	I	274
14027	M	61	diagnosis	M2	0.23	46,XY[20]	FLT3 / NPM1 / CEBPA : not mutated	0	0	0	I	226
14030	M	67	diagnosis	M1	0.6	44-47,XY,del(5)(q13q33),del(7)(q22q26),+8,add(12)(p12),add(13)(p11),-17,-18,-18,-22,+1-4mar[cp13]/45-48,idem,+add(13)(p11)[cp3]	FLT3 / NPM1 / CEBPA : not mutated	0	0	0	A	126
14031	F	48	diagnosis	M1	0.19	46,XX[20]	FLT3-ITD (allelic ratio unknown)	0	1	0	A	348
14035	F	80	diagnosis	M2	0.63	46,XX[20]	FLT3 / NPM1 / CEBPA : not mutated	0	0	0	I	72
14036	F	76	diagnosis	M1	0.95	46,XX[20]	FLT3-ITD (allelic ratio unknown) - NPM1 mutation	1	1	0	I	108
14041	M	56	diagnosis	M1	0.46	46,XY[20]	CEBPA monoallelic mutation	0	0	0	I	15
14043	F	76	diagnosis	M5	0.95	not done	not done	?	?	?	?	2034
14048	F	77	diagnosis	M2	0.46	46,XX[20]	FLT3 / NPM1 / CEBPA : not mutated	0	0	0	I	207
14050	M	53	diagnosis	M5	0.66	46,XY[20]	NPM1 mutation	1	0	0	F	684
14056	F	55	diagnosis	M2	0.4	46,XX[20]	FLT3 / NPM1 / CEBPA : not mutated	0	0	0	I	85
14057	M	72	diagnosis	M6	20% + 46% erythroblasts	46,XY[20]	MECOM rearrangement	0	0	0	A	243
14060	M	67	diagnosis	M6	0.27	43,XY,der(3)t(3,?)(q11.2;?),-7,dic(11;?)(p11.1?),add(14)(q32),-21,-22[12]/44,idem,+dm[2]/46,XY[1]	MECOM rearrangement - KMT2A amplification	0	0	0	A	257
15075	M	69	diagnosis	M1	0.73	47,XY,+22,+15dm[19]/46,XY[2]	FLT3 / NPM1 / CEBPA : not mutated	0	0	0	I	22
15082	F	72	diagnosis	M4	0.56	49,XX,+8,+21,+22[10]/46,XX[15]	FLT3 / NPM1 / CEBPA : not mutated	0	0	0	I	75
15083	M	65	diagnosis	M1	0.6	43,XY,del(4)(q21q35),-11,-14,-17,-20,+mar[10]/46,XY[17]	FLT3 / NPM1 / CEBPA : not mutated	0	0	0	A	23
15084	M	65	diagnosis	M6	0.79	46,XY[20]	CEBPA monoallelic mutation	0	0	0	I	54
15085	F	41	diagnosis	M1	0.78	46,XX,t(11;19)(q23;p13.1)[15]	KMT2A rearrangement	0	0	0	A	13
15096	M	25	diagnosis	M5	0.88	46,XY,t(11;22)(q23;q11.2)[20]	FLT3 / NPM1 / CEBPA : not mutated	0	0	0	A	169
15097	F	67	diagnosis	M2	0.73	48,XX,add(2)(p12),-3,-5,+6,del(7)(q22q36),+8,add(19)(q13.4),add(21)(q22),+21,+mar1[8]/45,XX,add(2)(p12),-3,-5,+6,del(7)(q22q36),add(15)(p13),add(19)(q13.4),add(21)(q22),+mar2[5]	FLT3 / NPM1 / CEBPA : not mutated	0	0	0	A	18
15098	M	37	diagnosis	M0	0.94	46,XY,t(6;14)(q21;q32)[18]/47,idem,+4[2]	FLT3 / NPM1 / CEBPA : not mutated	0	0	0	I	46
15101	M	67	diagnosis	M4	0.84	42-43,X,-Y,add(1)(p36),del(4)(q22),del(5)(q12q31),del(7)(p13),add(7)(p22),i(11)(q10),-11,add(12)(p13),add(13)(q34),add(15)(p13), add(16)(q24),-17,-19,+mar[cp9]	FLT3 / NPM1 / CEBPA : not mutated	0	0	0	A	515
15105	F	34	diagnosis	M4	0.52	46,XX,inv(16)(p13q22)[14]/46,XX[2]	CBFB-MYH11 fusion transcript	0	0	0	F	206
16119	F	68	diagnosis	M4	0.35	46,XX[20]	NPM1 mutation	1	0	0	F	137
16121	M	85	diagnosis	M2	0.32	not done	not done	?	?	?	?	344
16125	M	20	diagnosis	M1	0.92	46,XY,der(7)t(7;?)(p15;?),t(10;11)(p13;q21)[11]/46,idem,del(20)(q11.2)[6] / 5q deletion by FISH	FLT3 / NPM1 / CEBPA : not mutated	0	0	0	A	16
16126	M	50	diagnosis	M1	0.86	46,XY,t(1;3)(p36;q21)[20]	FLT3-ITD (allelic ratio 0.4) - MECOM rearrangement - RUNX1 deletion	0	0	0	A	61.6
16127	M	59	diagnosis	M1	0.95	46,XY[20]	FLT3-ITD (allelic ratio 0.6)	0	1	0	A	105
16129	M	67	diagnosis	M6	16% + 56% erythroblasts	45,X-Y[3]/46,XY[19]	FLT3 / NPM1 / CEBPA : not mutated	0	0	0	I	57
16137	M	63	diagnosis	M2	0.62	46,XY[20]	NPM1 mutation	1	0	0	F	52
16152	F	54	diagnosis	M4	0.48	46,XX[20]	NPM1 mutation	1	0	0	F	2428
16155	M	72	diagnosis	M2	0.88	46,XY[20]	NPM1 mutation	1	0	0	F	305
16156	F	73	diagnosis	M4	0.32	46,XX[20]	FLT3 / NPM1 / CEBPA : not mutated	0	0	0	I	3367
16159	F	61	diagnosis	M5	0.87	47,XX,t(1;10)(q25;p11.2),+6[9]/46,XX[1]	KMT2A rearrangement	0	0	0	A	4988
16168	F	58	diagnosis	M1	0.93	46,XX[20]	FLT3-ITD (allelic ratio unknown) - NPM1 mutation	1	1	0	I	1730
16172	F	75	diagnosis	M2	0.39	46,XX[20]	FLT3 / NPM1 / CEBPA : not mutated	0	0	0	I	161
16174	M	68	diagnosis	M2	0.24	45,XY,-7[11]/46,XY[8]	FLT3 / NPM1 / CEBPA : not mutated	0	0	0	A	111
16183	F	78	diagnosis	M5	0.72	46,XX[20]	FLT3-ITD (allelic ratio unknown) - NPM1 mutation	1	1	0	I	307
16185	F	69	diagnosis	M1	0.68	39, X,-X, der(5;13)(p10;q10),-7, del(9)(q21q33),-10,-12,-16,-17,-18,t(20;22)(q13;q12),dic(21;?)(p13;?),+mar[16]/39,idem,-der(6;13),+der(6;21)(p10;q10),+add(13)(p11),-dic(21;?)[2]/42-43,X,-X,-5,-7,del(9),+11,-17,-18,+21,-22,+mar[cp2]	not done	?	?	?	A	306
17194	M	31	diagnosis	M3	0.63	46,XY,t(15;17)(q24;q21)[15]/46,XY[5]	PML-RARA fusion transcript	0	0	0	F	424
17195	M	66	diagnosis	M1	0.79	46,XY[20]	CEBPA biallelic mutation	0	0	1	F	776
17202	F	67	diagnosis	M2	0.27	43,XX,-5,-7,-12,add(12)(p13),add(16)(q24),-17,+mar[8]/46,XX[12]	FLT3 / NPM1 / CEBPA : not mutated	0	0	0	A	281
17204	M	66	diagnosis	M3	0.33	46,XY,t(15;17)(q24;q21)[9]/46,XY[12]	PML-RARA fusion transcript	0	0	0	F	69
17206	F	43	diagnosis	M3	0.85	46,XX,t(15;17)(q24;q21)[9]/46,XX[2]	PML-RARA fusion transcript	0	0	0	F	39
17210	M	46	diagnosis	M2	0.3	47,XY,+21[6]/46,XY[20]	FLT3 / NPM1 / CEBPA : not mutated	0	0	0	I	167
17213	M	61	diagnosis	M0	0.7	46,XY,del(5)(q31q35),del(7)(q32q36),-17,+mar[9]/46,XY[2]	FLT3 / NPM1 / CEBPA : not mutated	0	0	0	A	50
17215	M	75	diagnosis	M2	0.63	47,XY,+13,+i(17)(q10)[20]/46,XY[2]	FLT3 / NPM1 / CEBPA : not mutated	0	0	0	I	244
17217	F	42	diagnosis	M2	0.5	44,XX,inv(3)(?q12q25),-7,dic(7;12)(7q22->7p12::12p12->qter), der(16)t(16;17)(q12;q21),-17[15]/46,XX[1]	FLT3 / NPM1 / CEBPA : not mutated	0	0	0	A	56
17226	F	76	diagnosis	M4	0.4	43-45,XX,add(1)p36),add(2)(p25),del(2)(?q33),del(5)(q13q31), del(7)(q22),-9,-13,der(15)t(15;17)(p11.2;q11.2),-17, i(21)(q10),-22,+1-4mar[cp10]/46,XX[2]	FLT3 / NPM1 / CEBPA : not mutated	0	0	0	A	75
172261	F	71	diagnosis	M4	0.37	46,XX,inv(3)(q21q26),t(9;16;22)(q34;q24;q11.2)[19]	BCR-ABL fusion transcript - MECOM rearrangement	0	0	0	A	482
17232	M	75	diagnosis	M2	0.45	47,XY,+8[5]/48-54,idem,+1-7idic(Y)(?q12),+1-2mar[cp14]	FLT3 / NPM1 / CEBPA : not mutated	0	0	0	A	184
17234	F	71	diagnosis	M2	0.25	46,XX,del(11)(?q13q23)[9]/46,XX[8]	FLT3 / NPM1 / CEBPA : not mutated	0	0	0	I	5
17235	F	58	diagnosis	M2	0.34	47,XX,+mar c[20]	FLT3-ITD (allelic ratio 0.09) - NPM1 mutation	1	0	0	F	77
17238	F	51	diagnosis	M3	0.65	not done (karyotype failure)	PML-RARA fusion transcript	0	0	0	F	216
17239	M	70	diagnosis	M2	0.17	46,XY,t(10;14)(p13;q32)[20]	NPM1 mutation	1	0	0	I	135
17244	M	29	diagnosis	M2	0.53	46,XY,t(9;22)(q34;q11)[11]/45,sl,-3,-7,add(18)(q23),-22,+2mar[13]/46,sdl,+8[1]	BCR-ABL fusion transcript	0	0	0	A	143
17251	F	77	diagnosis	M0	0.35	44-45,XX,+del(5)(q13q31),hsr(11)(q23),-15,-16,-18,+mar[cp4]/ 64,XX,-2,-3,+4,del(5)(q13q31),hsr(11)(q23),-11,-12,-15,-20,-21,+22,+mar[5]	KMT2A amplification	0	0	0	A	178
17260	M	69	diagnosis	M2	0.58	46,XY[20]	CEBPA biallelic mutation	0	0	1	F	122
17262	M	42	diagnosis	M4	0.5	46,XY,inv(16)(p13q22)[15]	CBFB-MYH11 fusion transcript	0	0	0	F	241
17265	M	62	diagnosis	M2	0.49	45,X,-Y,t(8;21)(q22;q22)[14]/46,XY,t(8;21)(q22;q22)[6]	RUNX1-RUNX1T1 fusion transcript	0	0	0	F	18
17266	F	60	diagnosis	M1	0.34	45,XX,-2,del(5)(q31q35),-7,-11,-17,+3mar[4]/46,XX[11]	FLT3 / NPM1 / CEBPA : not mutated	0	0	0	A	86
17271	M	55	diagnosis	M1	11% (dilution)	not done (karyotype failure)	FLT3 / NPM1 / CEBPA : not mutated	0	0	0	?	63
17274	F	88	diagnosis	M4	0.71	46,XX[20]	FLT3-TKD - NPM1 mutation	1	0	0	F	55
17275	M	52	diagnosis	M1	0.83	46,XY[20]	FLT3-ITD (allelic ratio 0.9) - NPM1 mutation	1	1	0	I	5
18282	F	47	diagnosis	M1	0.9	not done	FLT3-ITD (allelic ratio unknown) - NPM1 mutation	1	1	0	?	152
18294	F	62	diagnosis	M4	0.55	47,XX,+8,inv(16)(p13q22)[12]/46,XX[5]	CBFB-MYH11 fusion transcript	0	0	0	F	233
18295	M	34	diagnosis	M4	0.55	49,XY,+6,t(8;12)(q13;p13),t(9;22)(q34;q11.2),+19,+der(22)t(9;22)(q34;q11.2)[8]	BCR-ABL fusion transcript	0	0	0	A	1121
18296	M	70	diagnosis	M2	0.53	47,XY,+11[11]/46,XY[1]	FLT3 / NPM1 / CEBPA : not mutated	0	0	0	I	421
18299	M	61	diagnosis	M2	0.38	45,XY,-7[10]/46,XY[5]	FLT3 / NPM1 / CEBPA : not mutated	0	0	0	A	192
18300	M	57	diagnosis	M5	0.84	47,X,-Y,+8,+8,der(10)t(10;14)(p11.2;q11.2),+19[12]/45,X,-Y,+8,der(10)t(10;17)(p11.2;q11.2),ins(11)(p11.2?),-13,-17,+mar[3]	TP53 deletion	0	0	0	A	1363
18302	M	66	diagnosis	M2	0.1	46,X,-Y,der(11)(11pter->11q13:q12->p11.3),+der(11)(11pter->11q13:q12->p11.3),?t(12;12)(q13;q15)[15]	FLT3 / NPM1 / CEBPA : not mutated	0	0	0	A	242
18304	M	51	diagnosis	M1	0.88	47,XYYc[19]/46,XY[1]	FLT3-ITD (allelic ratio 10.56)	0	1	0	A	72
