## Supplementary Table 4 for "The NADPH oxidase NOX2 is a marker of adverse prognosis involved in chemoresistance of Acute Myeloid Leukemias"

### Sheet: Feuil1
probe ID	gene Name	Mean expression ratio in Nox score patients >1.37/ Nox score patients <0.41
243296_at	NAMPT	1.92047
243366_s_at	ITGA4	1.80267
202899_s_at	SRSF3	1.75024
243916_x_at	UBLCP1	1.70071
202850_at	ABCD3	1.69748
243808_at	CDK6	1.66235
202824_s_at	ELOC	1.65374
243768_at	SENP6	1.65252
243852_at	LUC7L2	1.61842
243797_at	STK17B	1.60399
202833_s_at	SERPINA1	1.5775
243318_at	DCAF8	1.57255
202897_at	SIRPA	1.5696
243233_at	PAN3	1.56746
243388_at	SLC25A32	1.56204
243857_at	N4BP2L1	1.5575
243395_at	CD55	1.53595
202820_at	AHR	1.53045
243561_at	YAF2	1.52043
243249_at	ACIN1	1.49351
243931_at	CD58	1.48168
202829_s_at	VAMP7	1.47948
32091_at	SLC25A44	1.47735
243993_at	CDK17	1.47039
243182_at	FAM49B	1.46869
202836_s_at	TXNL4A	1.46814
243643_x_at	SLC30A6	1.46405
243514_at	WDFY2	1.45477
243088_at	MEMO1	1.45158
202880_s_at	CYTH1	1.44753
243026_x_at	XIAP	1.44586
243683_at	MORF4L2	1.4286
243966_at	ZMYM5	1.42637
243463_s_at	RIT1	1.41394
243124_at	RRN3P2	1.39745
243801_x_at	MRPL30	1.39217
202854_at	HPRT1	1.39182
243690_at	TRIOBP	1.38501
243037_at	FUBP1	1.38253
202864_s_at	SP100	1.38076
243824_at	LINC01410	1.37719
243579_at	MSI2	1.3755
243751_at	CHD2	1.37421
202892_at	CDC23	1.36098
32069_at	N4BP1	1.36035
243985_at	GTF2A2	1.35819
243196_s_at	TRAFD1	1.35427
202838_at	FUCA1	1.3532
243843_at	N4BP2L1	1.35117
243166_at	SLC30A5	1.34815
